# Transcriptional pattern enriched for synaptic signaling is associated with shorter survival of patients with high-grade serous ovarian cancer

**DOI:** 10.1101/2024.10.21.619015

**Authors:** Arkajyoti Bhattacharya, Thijs S. Stutvoet, Mirela Perla, Stefan Loipfinger, Mathilde Jalving, Anna K.L. Reyners, Paola D. Vermeer, Ronny Drapkin, Marco de Bruyn, Elisabeth G.E. de Vries, Steven de Jong, Rudolf S.N. Fehrmann

## Abstract

**Background:** Bulk transcriptomic analyses of high-grade serous ovarian cancer (HGSOC) so far have not uncovered potential drug targets, possibly because subtle, disease-relevant transcriptional patterns are overshadowed by dominant, non-relevant ones. Our aim was to uncover disease-outcome-related patterns in HGSOC transcriptomes that may reveal novel drug targets.

**Method:** Using consensus-independent component analysis, we dissected 678 HGSOC transcriptomes of systemic therapy naïve patients—sourced from public repositories—into statistically independent transcriptional components (TCs). To enhance c-ICA’s robustness, we added 447 transcriptomes from non-serous histotypes, low-grade serous, and non- cancerous ovarian tissues. Cox regression and survival tree analysis were performed to determine the association between TC activity and overall survival (OS). Finally, we determined the activity of the OS-associated TCs in 11 publicly available spatially resolved ovarian cancer transcriptomes.

**Results:** We identified 374 TCs, capturing prominent and subtle transcriptional patterns linked to specific biological processes. Six TCs, age, and tumor stage stratified patients with HGSOC receiving platinum-based chemotherapy into ten distinct OS groups. Three TCs were linked to copy-number alterations affecting expression levels of genes involved in replication, apoptosis, proliferation, immune activity, and replication stress. Notably, the TC identifying patients with the shortest OS captured a novel transcriptional pattern linked to synaptic signaling, which was active in tumor regions within all spatially resolved transcriptomes.

**Conclusion:** The association between a synaptic signaling-related TC and OS supports the emerging role of neurons and their axons as cancer hallmark-inducing constituents of the tumor microenvironment. These constituents might offer a novel drug target for patients with HGSOC.
