## Supplementary figures tables and methods for "Transcriptional pattern enriched for synaptic signaling is associated with shorter survival of patients with high-grade serous ovarian cancer": Supplementary Table S3.xlsx

### Sheet: Blad1
Supplementary Table S3. Multivariate permutation framework results from the univariate survival analysis. Abbreviations: TC = transcriptional component. CI = confidence interval
TC	Hazard ratio	95% CI lower bound	95% CI upper bound	minus 10 log p value	False discovery rate < 1%
TC 76	1110.58	51.9063	23761.7	5.14124	TRUE
TC 14	3.10773e+09	124827	7.73712e+13	4.6354	TRUE
TC 121	45403.9	267.179	7.71585e+06	4.37005	TRUE
TC 250	619.395	25.1174	15274.3	4.07296	TRUE
TC 78	1.0763e+06	992.192	1.16753e+09	4.00774	TRUE
TC 320	29288.8	162.038	5.29402e+06	3.97876	TRUE
TC 253	60.0498	7.27532	495.645	3.84435	TRUE
TC 197	128.233	10.286	1598.65	3.78813	TRUE
TC 146	238296	375.62	1.51177e+08	3.77104	TRUE
TC 239	193.195	12.1252	3078.24	3.71195	TRUE
TC 247	940.826	25.4309	34806.3	3.69459	TRUE
TC 138	81.6285	7.87906	845.686	3.64999	TRUE
TC 220	226.718	11.9641	4296.25	3.51992	TRUE
TC 156	14.2744	3.35076	60.8092	3.48933	FALSE
TC 289	107.293	8.20708	1402.67	3.43898	FALSE
TC 191	231.913	10.9649	4905.03	3.32903	FALSE
TC 97	8.18298	2.48652	26.9297	3.26543	FALSE
TC 260	77741.2	131.422	4.5987e+07	3.26423	FALSE
TC 204	70.8059	6.29712	796.154	3.25192	FALSE
TC 216	62.5717	5.93263	659.946	3.23728	FALSE
TC 116	151.475	8.64164	2655.11	3.22873	FALSE
TC 65	127.249	7.86491	2058.81	3.19061	FALSE
TC 296	62235.1	108.517	3.56921e+07	3.18129	FALSE
TC 311	12.3653	2.87251	53.2288	3.13465	FALSE
TC 283	245.267	8.84727	6799.37	2.93186	FALSE
TC 206	31.63	3.79918	263.335	2.85347	FALSE
TC 192	38.4748	4.07778	363.02	2.84291	FALSE
TC 279	75.7809	5.10408	1125.13	2.77847	FALSE
TC 147	2.88419	1.46409	5.68174	2.65786	FALSE
TC 74	37.4292	3.56981	392.444	2.59913	FALSE
TC 91	129.911	5.38835	3132.11	2.56465	FALSE
TC 42	4.43995	1.67205	11.7898	2.55676	FALSE
TC 168	92.0801	4.7475	1785.94	2.55385	FALSE
TC 306	338.715	7.21042	15911.4	2.52009	FALSE
TC 248	9762.35	20.4902	4.65117e+06	2.45569	FALSE
TC 319	966754	91.7774	1.01835e+10	2.45072	FALSE
TC 258	130.554	4.78698	3560.56	2.41197	FALSE
TC 236	110.717	4.4379	2762.18	2.38386	FALSE
TC 341	164.902	4.72264	5757.96	2.31355	FALSE
TC 7	35.2124	2.95267	419.929	2.31326	FALSE
TC 113	35674.2	24.1204	5.27623e+07	2.31135	FALSE
TC 332	39.6896	3.04623	517.121	2.30556	FALSE
TC 165	53.4908	3.29191	869.18	2.28827	FALSE
TC 103	62.6596	3.43544	1142.86	2.28219	FALSE
TC 61	3.59432	1.46232	8.83468	2.27568	FALSE
TC 358	376.385	5.82159	24334.6	2.2756	FALSE
TC 108	19.1905	2.38493	154.418	2.2606	FALSE
TC 360	207038	35.6407	1.2027e+09	2.24879	FALSE
TC 122	66.9111	3.3903	1320.56	2.24114	FALSE
TC 357	214.212	4.60918	9955.51	2.2117	FALSE
TC 109	19.9958	2.31413	172.779	2.18854	FALSE
TC 118	1318.67	6.88523	252554	2.13243	FALSE
TC 295	2564.44	8.16041	805886	2.12717	FALSE
TC 328	25.3255	2.34672	273.309	2.11073	FALSE
TC 261	63.43	2.9838	1348.4	2.1083	FALSE
TC 106	5.73726	1.57652	20.8789	2.0951	FALSE
TC 198	205.53	3.88974	10860	2.06994	FALSE
TC 84	31890.1	14.0329	7.24713e+07	2.06838	FALSE
TC 69	212.141	3.74684	12011.1	2.03221	FALSE
TC 40	58.2582	2.71301	1251.02	2.0277	FALSE
TC 374	474.039	4.4086	50971.5	2.00722	FALSE
TC 15	12.0603	1.81969	79.9322	2.00572	FALSE
TC 340	29.6855	2.14457	410.911	1.94165	FALSE
TC 282	6074.23	6.48126	5.69277e+06	1.9001	FALSE
TC 6	32.6243	2.11168	504.03	1.89993	FALSE
TC 128	10.5481	1.64409	67.6739	1.88661	FALSE
TC 335	25.1189	1.94035	325.178	1.86604	FALSE
TC 245	56.0141	2.28014	1376.05	1.86273	FALSE
TC 333	2.44561e+06	20.1834	2.96332e+11	1.86096	FALSE
TC 347	39.5125	2.06168	757.262	1.83326	FALSE
TC 89	6.54963	1.44179	29.7531	1.82558	FALSE
TC 362	397.707	3.18101	49723.4	1.82068	FALSE
TC 232	3.43953	1.2664	9.34177	1.81298	FALSE
TC 80	37.6429	1.99579	709.989	1.81041	FALSE
TC 269	29208.9	7.04855	1.2104e+08	1.80847	FALSE
TC 163	39.1591	1.97874	774.955	1.79484	FALSE
TC 322	53.2413	2.04117	1388.73	1.77199	FALSE
TC 201	2738.39	3.99382	1.87759e+06	1.75642	FALSE
TC 90	26.0979	1.74879	389.47	1.7443	FALSE
TC 77	20469.6	5.34691	7.83638e+07	1.73609	FALSE
TC 242	26.6453	1.70873	415.498	1.71741	FALSE
TC 152	17.1009	1.53476	190.545	1.67807	FALSE
TC 361	24.4601	1.61242	371.057	1.67354	FALSE
TC 321	7.42832	1.34827	40.9265	1.67225	FALSE
TC 63	20734.6	4.17877	1.02883e+08	1.65639	FALSE
TC 149	276146	5.90221	1.292e+10	1.64978	FALSE
TC 41	4133.9	3.21598	5.31381e+06	1.64549	FALSE
TC 59	35.4258	1.60112	783.822	1.62063	FALSE
TC 11	47.0884	1.65915	1336.42	1.61915	FALSE
TC 83	26.5818	1.51946	465.028	1.60777	FALSE
TC 1	23.3056	1.47404	368.476	1.59536	FALSE
TC 86	16069.2	3.23607	7.97941e+07	1.58974	FALSE
TC 299	49.1744	1.60128	1510.12	1.58861	FALSE
TC 38	23.198	1.46045	368.481	1.58748	FALSE
TC 71	27.5394	1.48381	511.131	1.58339	FALSE
TC 48	4.5733	1.19649	17.4803	1.58053	FALSE
TC 195	19.7463	1.41805	274.966	1.57797	FALSE
TC 169	16.7718	1.38457	203.163	1.57323	FALSE
TC 218	7.39694	1.25184	43.7075	1.56448	FALSE
TC 301	11.573	1.27882	104.732	1.53244	FALSE
TC 167	48.9574	1.46112	1640.4	1.52454	FALSE
TC 256	3043.55	2.18156	4.24614e+06	1.524	FALSE
TC 230	45.2899	1.43476	1429.64	1.51722	FALSE
TC 249	24.729	1.35332	451.871	1.51628	FALSE
TC 110	13.2795	1.26322	139.6	1.50598	FALSE
TC 94	26.8583	1.31659	547.906	1.48869	FALSE
TC 98	16.479	1.25903	215.687	1.4852	FALSE
TC 25	9.88015	1.20567	80.9652	1.48382	FALSE
TC 51	12.274	1.2136	124.135	1.4727	FALSE
TC 134	6.90895	1.1587	41.1959	1.47022	FALSE
TC 184	3.36618	1.085	10.4435	1.44826	FALSE
TC 266	163.095	1.26445	21036.8	1.39883	FALSE
TC 13	14.2803	1.12734	180.892	1.39661	FALSE
TC 125	13.7262	1.11264	169.336	1.38689	FALSE
TC 174	25.0081	1.12391	556.453	1.377	FALSE
TC 148	29.6826	1.12757	781.378	1.37508	FALSE
TC 130	15.2604	1.09769	212.155	1.37243	FALSE
TC 262	2.19477	1.02697	4.69051	1.37166	FALSE
TC 67	185.891	1.19085	29017.7	1.37073	FALSE
TC 47	273.249	1.20127	62155.2	1.36911	FALSE
TC 342	9.49401	1.06396	84.718	1.35799	FALSE
TC 64	51.252	1.09499	2398.89	1.34839	FALSE
TC 188	8.21404	1.04619	64.4914	1.34499	FALSE
TC 24	389.894	1.11695	136101	1.33888	FALSE
TC 75	24.1814	1.03388	565.578	1.32215	FALSE
TC 207	11.1383	1.02535	120.995	1.322	FALSE
TC 285	18.7104	1.01561	344.697	1.31163	FALSE
TC 292	452.177	0.960819	212802	1.28814	FALSE
TC 309	3.33022	0.989322	11.2101	1.28349	FALSE
TC 181	5.47962	0.977678	30.7118	1.27509	FALSE
TC 222	89.2914	0.918966	8676.01	1.26454	FALSE
TC 85	20.1538	0.933379	435.165	1.25675	FALSE
TC 273	653.614	0.783576	545206	1.22985	FALSE
TC 160	93.9041	0.834888	10561.9	1.22607	FALSE
TC 351	17.7495	0.885943	355.603	1.22183	FALSE
TC 21	24.0487	0.871678	663.481	1.21991	FALSE
TC 170	6.93567	0.919551	52.312	1.2197	FALSE
TC 288	9.16688	0.903102	93.0478	1.21494	FALSE
TC 346	395.054	0.756051	206424	1.21358	FALSE
TC 137	2.60169	0.955832	7.08159	1.21275	FALSE
TC 323	26.0161	0.83864	807.065	1.20101	FALSE
TC 208	34.6666	0.805287	1492.36	1.18893	FALSE
TC 193	20.5755	0.826501	512.219	1.18566	FALSE
TC 199	15.8804	0.839806	300.294	1.18544	FALSE
TC 219	70.1487	0.752986	6535.1	1.1794	FALSE
TC 93	44159.8	0.44155	4.41647e+09	1.16344	FALSE
TC 45	28732	0.440383	1.87457e+09	1.15784	FALSE
TC 221	10402.1	0.453754	2.38465e+08	1.14896	FALSE
TC 143	20.8873	0.736142	592.658	1.12497	FALSE
TC 270	7.35795	0.810079	66.8323	1.11775	FALSE
TC 354	12.9058	0.762468	218.449	1.117	FALSE
TC 304	7.7559	0.79574	75.595	1.10873	FALSE
TC 96	1089.32	0.429842	2.76057e+06	1.09516	FALSE
TC 330	13.2593	0.722483	243.338	1.08787	FALSE
TC 153	7.16772	0.77193	66.5556	1.07976	FALSE
TC 178	2751.8	0.349236	2.16829e+07	1.07778	FALSE
TC 240	93.121	0.546465	15868.4	1.07713	FALSE
TC 294	10.3307	0.722667	147.68	1.06896	FALSE
TC 265	313.492	0.444579	221057	1.06626	FALSE
TC 313	326.867	0.422938	252619	1.05579	FALSE
TC 251	1507.9	0.318535	7.13821e+06	1.0454	FALSE
TC 272	8.59877	0.713154	103.679	1.04433	FALSE
TC 350	9.73877	0.697858	135.907	1.04308	FALSE
TC 176	6.69101	0.735244	60.8908	1.03809	FALSE
TC 225	10.6929	0.677654	168.727	1.03491	FALSE
TC 139	9.83244	0.670394	144.209	1.02094	FALSE
TC 257	10.9502	0.651225	184.124	1.01551	FALSE
TC 49	12.6558	0.626743	255.557	1.00934	FALSE
TC 293	8.78565	0.655979	117.668	0.996984	FALSE
TC 171	7.84047	0.668026	92.0218	0.994669	FALSE
TC 280	5.50992	0.714178	42.5093	0.993021	FALSE
TC 29	4.00871	0.757012	21.2278	0.989081	FALSE
TC 337	1016.65	0.236714	4.36634e+06	0.979944	FALSE
TC 281	9.25877	0.625176	137.121	0.976425	FALSE
TC 368	5.78004	0.687729	48.5785	0.973679	FALSE
TC 88	6.91491	0.660781	72.3628	0.972633	FALSE
TC 105	10.1965	0.589593	176.34	0.957279	FALSE
TC 43	9.10502	0.588742	140.811	0.943402	FALSE
TC 243	7.1571	0.622051	82.347	0.941878	FALSE
TC 31	951.525	0.181047	5.0009e+06	0.933107	FALSE
TC 185	7.73951	0.584017	102.566	0.918471	FALSE
TC 159	15.5819	0.47009	516.489	0.905877	FALSE
TC 200	1291.57	0.128335	1.29985e+07	0.893918	FALSE
TC 62	5.90424	0.601031	58.0003	0.893808	FALSE
TC 10	101.154	0.259852	39376.6	0.888603	FALSE
TC 179	6.40116	0.5816	70.452	0.888578	FALSE
TC 70	18.5013	0.420855	813.344	0.883942	FALSE
TC 26	6.346	0.564814	71.3008	0.871727	FALSE
TC 259	2.37401	0.745516	7.5598	0.843256	FALSE
TC 20	7.38122	0.498732	109.242	0.835765	FALSE
TC 226	3.05457	0.666461	13.9999	0.8223	FALSE
TC 327	12.0217	0.403218	358.42	0.820694	FALSE
TC 175	17.7015	0.341742	916.903	0.813538	FALSE
TC 190	12.3116	0.389483	389.173	0.811887	FALSE
TC 213	6.10241	0.505203	73.7117	0.810271	FALSE
TC 82	10.4521	0.407672	267.974	0.806225	FALSE
TC 364	11.8645	0.378713	371.698	0.797817	FALSE
TC 371	5.60504	0.491793	63.8814	0.782424	FALSE
TC 205	69737	0.0095178	5.10964e+11	0.778019	FALSE
TC 277	78.5572	0.159709	38640.4	0.775682	FALSE
TC 126	8.66256	0.395262	189.849	0.768339	FALSE
TC 186	5.98076	0.462349	77.3648	0.767277	FALSE
TC 278	92.4233	0.13194	64742.2	0.755188	FALSE
TC 287	6.66627	0.422859	105.092	0.75061	FALSE
TC 229	210.817	0.0756101	587804	0.730106	FALSE
TC 228	65.6263	0.124568	34574.2	0.719669	FALSE
TC 72	8.84019	0.331288	235.894	0.713577	FALSE
TC 237	173.421	0.0658037	457040	0.699987	FALSE
TC 56	5.00407	0.423564	59.1191	0.696348	FALSE
TC 223	6.39743	0.371027	110.308	0.695876	FALSE
TC 16	578.776	0.0322025	1.04023e+07	0.69216	FALSE
TC 180	17.0578	0.215588	1349.66	0.691663	FALSE
TC 111	3.77006	0.487241	29.1711	0.691123	FALSE
TC 19	4.54487	0.437625	47.2	0.688599	FALSE
TC 22	173.311	0.0572936	524258	0.683129	FALSE
TC 372	27.7612	0.157327	4898.62	0.682066	FALSE
TC 233	67.7522	0.0903986	50779.1	0.67382	FALSE
TC 57	6.75172	0.334029	136.472	0.671416	FALSE
TC 154	11.5188	0.238206	557.003	0.663888	FALSE
TC 194	4.35579	0.421485	45.0145	0.663811	FALSE
TC 55	83.1739	0.0659851	104840	0.648078	FALSE
TC 284	113.198	0.0541574	236602	0.647138	FALSE
TC 310	8.09014	0.25486	256.81	0.627104	FALSE
TC 23	5.81235	0.312852	107.985	0.623804	FALSE
TC 339	48.7309	0.0754425	31477	0.621361	FALSE
TC 30	4.96452	0.314317	78.4126	0.593249	FALSE
TC 133	5.31526	0.293725	96.1851	0.588104	FALSE
TC 276	25.9182	0.083424	8052.26	0.574657	FALSE
TC 214	5.10209	0.285426	91.2018	0.571901	FALSE
TC 112	9.90737	0.164778	595.685	0.564571	FALSE
TC 235	5.2478	0.269766	102.086	0.562846	FALSE
TC 224	4.08821	0.31941	52.3261	0.554383	FALSE
TC 8	9.54674	0.157014	580.46	0.550244	FALSE
TC 33	2.10163	0.536865	8.22707	0.543441	FALSE
TC 318	39.7696	0.0452405	34960.3	0.542231	FALSE
TC 140	5.39837	0.236941	122.994	0.536937	FALSE
TC 303	3.87185	0.301524	49.7182	0.524897	FALSE
TC 9	2.58107	0.430211	15.4853	0.523439	FALSE
TC 123	2.48949	0.440147	14.0807	0.519683	FALSE
TC 334	67.6361	0.0217903	209940	0.516697	FALSE
TC 210	6.26279	0.188331	208.264	0.515952	FALSE
TC 244	6.83087	0.173887	268.339	0.515806	FALSE
TC 329	71.0494	0.018974	266049	0.508862	FALSE
TC 300	10.0747	0.114259	888.334	0.505672	FALSE
TC 46	7.61198	0.14589	397.163	0.502468	FALSE
TC 28	10.6488	0.0957012	1184.91	0.487908	FALSE
TC 246	3.84103	0.262681	56.165	0.487465	FALSE
TC 305	3.38625	0.293585	39.0574	0.483786	FALSE
TC 356	13.5409	0.0699932	2619.63	0.4788	FALSE
TC 177	3.94235	0.243193	63.9087	0.475652	FALSE
TC 369	5.56769	0.168554	183.912	0.473717	FALSE
TC 189	3.47102	0.273477	44.0549	0.472229	FALSE
TC 317	5.75443	0.15723	210.605	0.4676	FALSE
TC 39	3.38424	0.272485	42.032	0.464837	FALSE
TC 215	4.40788	0.204823	94.8595	0.464118	FALSE
TC 231	5.432	0.16258	181.49	0.462786	FALSE
TC 316	7.50043	0.114454	491.521	0.46211	FALSE
TC 58	4.22998	0.208729	85.7225	0.45903	FALSE
TC 12	216.422	0.0022447	2.08663e+07	0.445579	FALSE
TC 314	36.4178	0.0162754	81488.1	0.442535	FALSE
TC 34	48.7556	0.0113841	208810	0.440931	FALSE
TC 331	11.935	0.0573748	2482.68	0.440594	FALSE
TC 157	5.61893	0.134363	234.978	0.437911	FALSE
TC 326	41.0282	0.0111701	150698	0.425773	FALSE
TC 2	42.9622	0.010112	182531	0.42288	FALSE
TC 100	4.07255	0.171575	96.6671	0.414749	FALSE
TC 136	3.23109	0.221599	47.1119	0.407828	FALSE
TC 370	8.43976	0.0563585	1263.87	0.393683	FALSE
TC 99	4.40644	0.130213	149.116	0.388121	FALSE
TC 145	3.46713	0.165653	72.5672	0.373697	FALSE
TC 17	3.33829	0.16002	69.6423	0.359784	FALSE
TC 173	18.2417	0.0107342	30999.7	0.352436	FALSE
TC 102	2.7735	0.20223	38.0374	0.35152	FALSE
TC 161	21.1762	0.00827744	54175.1	0.350906	FALSE
TC 117	2.7107	0.207379	35.4321	0.349665	FALSE
TC 114	2.71461	0.203093	36.2843	0.346502	FALSE
TC 353	12.8891	0.0154392	10760.2	0.34066	FALSE
TC 187	6.16772	0.0493978	770.091	0.337156	FALSE
TC 263	3.32329	0.136305	81.0258	0.336181	FALSE
TC 5	1.66425	0.427719	6.47557	0.334929	FALSE
TC 37	2.78577	0.179519	43.2295	0.333509	FALSE
TC 101	85.4123	0.000538592	1.35451e+07	0.331034	FALSE
TC 367	14.7484	0.00709546	30655.7	0.309874	FALSE
TC 124	4.30841	0.0646553	287.098	0.305023	FALSE
TC 166	2.42456	0.187306	31.3845	0.302909	FALSE
TC 81	1.61361	0.402011	6.47677	0.301197	FALSE
TC 349	2.44662	0.176532	33.9086	0.296921	FALSE
TC 66	15.3609	0.00388269	60771.4	0.285661	FALSE
TC 312	4.18393	0.0538697	324.956	0.284629	FALSE
TC 315	44.5958	0.000382797	5.1954e+06	0.281131	FALSE
TC 53	39.0353	0.000474666	3.21016e+06	0.279281	FALSE
TC 212	2.33808	0.159689	34.2329	0.27157	FALSE
TC 324	2.07239	0.203922	21.0611	0.26928	FALSE
TC 363	3.71675	0.056621	243.978	0.26875	FALSE
TC 36	11.7937	0.00364998	38107.7	0.260034	FALSE
TC 129	12.0137	0.00332575	43397.6	0.258073	FALSE
TC 183	2.18393	0.160034	29.8033	0.253356	FALSE
TC 252	3.34582	0.0558779	200.338	0.249507	FALSE
TC 44	2.53976	0.105795	60.9703	0.247611	FALSE
TC 290	2.03427	0.173768	23.8148	0.242935	FALSE
TC 164	2.75508	0.0822544	92.2802	0.242899	FALSE
TC 142	17.8264	0.000678889	468087	0.237325	FALSE
TC 202	5.03653	0.0165267	1534.89	0.236897	FALSE
TC 119	1.80343	0.215069	15.1225	0.231528	FALSE
TC 135	1.91724	0.17733	20.7287	0.227644	FALSE
TC 359	7.0231	0.00439941	11211.5	0.218625	FALSE
TC 307	7.70571	0.00294494	20162.7	0.213915	FALSE
TC 308	1.9962	0.138347	28.8031	0.213422	FALSE
TC 60	3.25415	0.0324995	325.835	0.210673	FALSE
TC 95	2.11739	0.107978	41.5208	0.206725	FALSE
TC 79	60.3101	5.03393e-06	7.22558e+08	0.206187	FALSE
TC 87	14.0894	0.000210408	943460	0.193293	FALSE
TC 3	17.8474	8.5664e-05	3.71836e+06	0.190675	FALSE
TC 227	1.9076	0.121619	29.921	0.190021	FALSE
TC 52	1.74928	0.138498	22.0939	0.176773	FALSE
TC 151	4.1334	0.00655114	2607.94	0.176414	FALSE
TC 352	6.22267	0.00135525	28571.6	0.173362	FALSE
TC 254	1.93069	0.0886952	42.0268	0.170362	FALSE
TC 107	1.78207	0.11635	27.295	0.168664	FALSE
TC 50	2.15314	0.0556523	83.303	0.166898	FALSE
TC 155	4.263	0.00358108	5074.78	0.162277	FALSE
TC 286	2.72979	0.0195569	381.03	0.161005	FALSE
TC 209	7.01929	0.000401555	122699	0.157503	FALSE
TC 291	5.73946	0.000726188	45362	0.153188	FALSE
TC 271	3.95023	0.00304679	5121.57	0.150478	FALSE
TC 4	3.79412	0.00333189	4320.47	0.148516	FALSE
TC 132	1.82284	0.0734454	45.2411	0.146264	FALSE
TC 355	2.37991	0.020713	273.451	0.142559	FALSE
TC 366	2.02825	0.0351559	117.015	0.13519	FALSE
TC 274	1.90748	0.0355886	102.237	0.124612	FALSE
TC 336	3.62708	0.00120935	10878.4	0.123526	FALSE
TC 203	1.51341	0.109801	20.8597	0.120969	FALSE
TC 158	2.14195	0.0169366	270.889	0.120483	FALSE
TC 338	5.15664	0.000146154	181937	0.119859	FALSE
TC 104	1.67117	0.0583352	47.875	0.116801	FALSE
TC 73	2.05006	0.0184483	227.813	0.116236	FALSE
TC 92	1.44889	0.115546	18.1684	0.11136	FALSE
TC 365	2.69095	0.00265026	2732.26	0.108302	FALSE
TC 264	2.51858	0.00355562	1784	0.106427	FALSE
TC 241	1.57092	0.0632443	39.02	0.106305	FALSE
TC 27	1.45251	0.100272	21.0408	0.10551	FALSE
TC 275	1.2833	0.182574	9.02027	0.0958036	FALSE
TC 35	1.51468	0.0582487	39.3871	0.0954078	FALSE
TC 238	6.07796	3.15931e-06	1.16929e+07	0.093188	FALSE
TC 373	1.6679	0.0243422	114.282	0.0901737	FALSE
TC 344	1.9994	0.00571931	698.963	0.0879662	FALSE
TC 127	1.4401	0.0654958	31.6643	0.0877331	FALSE
TC 162	1.35964	0.0890891	20.7503	0.083474	FALSE
TC 297	1.6752	0.0169622	165.444	0.0831608	FALSE
TC 302	1.48064	0.036773	59.6168	0.0782579	FALSE
TC 211	1.16028	0.249751	5.39032	0.0708123	FALSE
TC 18	1.46947	0.0230024	93.8746	0.0675282	FALSE
TC 348	1.33469	0.0581808	30.6184	0.0671859	FALSE
TC 141	1.41895	0.0154133	130.628	0.055782	FALSE
TC 325	1.51175	0.00630274	362.6	0.0542874	FALSE
TC 345	1.84673	0.00035557	9591.36	0.0514695	FALSE
TC 268	1.41481	0.0105177	190.316	0.0507811	FALSE
TC 144	1.61814	0.000915038	2861.48	0.0459419	FALSE
TC 172	1.15688	0.115222	11.6157	0.0450572	FALSE
TC 131	1.46563	0.00328305	654.291	0.0446676	FALSE
TC 54	1.72328	0.000282471	10513.2	0.0445048	FALSE
TC 68	1.19705	0.0585126	24.4893	0.0423808	FALSE
TC 196	1.79175	6.609e-05	48575.6	0.0405574	FALSE
TC 343	1.69263	2.36406e-05	121189	0.033163	FALSE
TC 267	1.10675	0.110238	11.1113	0.0309022	FALSE
TC 120	1.06773	0.200495	5.68614	0.0274334	FALSE
TC 298	1.46649	1.29649e-06	1.65878e+06	0.0190584	FALSE
TC 182	1.12552	0.0027731	456.815	0.0135778	FALSE
TC 115	1.13124	2.92179e-05	43798.9	0.00800056	FALSE
TC 32	1.07612	0.00109953	1053.21	0.00729606	FALSE
TC 150	1.04563	0.014708	74.3372	0.00716566	FALSE
TC 255	1.05066	0.00591125	186.743	0.00652727	FALSE
TC 217	1.02748	0.000191357	5517.04	0.00214928	FALSE
TC 234	1.00998	0.0105859	96.3611	0.00148287	FALSE
