## Supplementary figures tables and methods for "Transcriptional pattern enriched for synaptic signaling is associated with shorter survival of patients with high-grade serous ovarian cancer": Supplementary Table S4.xlsx

### Sheet: Blad1
Supplementary Table S4. Permutation framework results from the multivariate survival analysis. Abbreviations: TC = transcriptional component. CI = confidence interval
Transcriptional components	Hazard ratio	95% CI lower bound	95% CI upper bound	minus 10 log p value	False discovery rate <1%
TC 166	0.000887904	1.71373e-05	0.0460033	3.31391	TRUE
TC 240	1406.92	18.7288	105688	2.99857	FALSE
TC 310	6.49781e-05	1.78192e-07	0.0236944	2.86711	FALSE
TC 295	190278	73.177	4.9477e+08	2.61159	FALSE
TC 247	3105.18	15.9719	603695	2.55509	FALSE
TC 41	3.31835e+06	144.249	7.63366e+10	2.47006	FALSE
TC 146	2.76934e+06	119.065	6.44125e+10	2.4166	FALSE
TC 62	94.6776	4.2332	2117.51	2.3868	FALSE
TC 370	0.00228604	3.40783e-05	0.153353	2.33716	FALSE
TC 66	5.76775e+08	459.708	723654218599942	2.31265	FALSE
TC 290	14.6318	2.21137	96.8131	2.26892	FALSE
TC 243	63.7055	2.81354	1442.45	2.04294	FALSE
TC 194	0.00772725	0.000199688	0.299019	2.03961	FALSE
TC 127	470.631	4.11489	53827.3	1.96142	FALSE
TC 219	256.925	3.55917	18546.6	1.95703	FALSE
TC 130	42.8974	2.31628	794.457	1.93542	FALSE
TC 197	177.421	3.1598	9962.04	1.93023	FALSE
TC 108	37.1272	2.156	639.346	1.89247	FALSE
TC 134	23.9765	1.95342	294.29	1.88553	FALSE
TC 351	252.709	3.01848	21157	1.84392	FALSE
TC 193	195.361	2.86253	13333	1.84276	FALSE
TC 214	0.00735015	0.00011484	0.470433	1.68626	FALSE
TC 121	4482.74	3.59158	5.59502e+06	1.68179	FALSE
TC 224	88.2969	1.95298	3992.03	1.6734	FALSE
TC 76	230.328	2.18207	24312.3	1.65509	FALSE
TC 125	0.0146679	0.000333094	0.645909	1.54071	FALSE
TC 35	0.00672983	7.56796e-05	0.598452	1.53837	FALSE
TC 278	15003.2	2.1912	1.02728e+08	1.48362	FALSE
TC 266	1157.55	1.7353	772161	1.47501	FALSE
TC 343	1.56457e-07	7.83401e-14	0.312469	1.46535	FALSE
TC 318	9581.08	1.94677	4.71536e+07	1.4615	FALSE
TC 104	137491	1.67869	1.12609e+10	1.39369	FALSE
TC 253	19.6534	1.12124	344.489	1.38172	FALSE
TC 182	5.41216e-06	4.47788e-11	0.654137	1.37417	FALSE
TC 150	0.00164805	3.21718e-06	0.84424	1.35558	FALSE
TC 324	22.0925	1.03179	473.043	1.32143	FALSE
TC 330	79.2701	1.03601	6065.36	1.31731	FALSE
TC 279	782.525	1.01786	601601	1.30634	FALSE
TC 321	10.8416	1.00614	116.824	1.30616	FALSE
TC 25	19.803	1.00092	391.798	1.30164	FALSE
TC 367	383819	0.888086	1.65881e+11	1.28289	FALSE
TC 2	285742	0.866376	9.42411e+10	1.27866	FALSE
TC 283	93.4042	0.922782	9454.4	1.26662	FALSE
TC 175	383.352	0.879385	167115	1.25927	FALSE
TC 265	1.29956e-05	1.26514e-10	1.33492	1.25168	FALSE
TC 270	23.5534	0.88759	625.02	1.22963	FALSE
TC 172	17.1138	0.845972	346.208	1.19262	FALSE
TC 357	204.765	0.726203	57736.7	1.19055	FALSE
TC 152	37.2133	0.783969	1766.43	1.17848	FALSE
TC 118	5674.08	0.516571	6.23248e+07	1.16346	FALSE
TC 99	81.9073	0.689041	9736.43	1.15037	FALSE
TC 305	0.000496258	1.22295e-07	2.01375	1.13858	FALSE
TC 53	7.15165e+06	0.214742	238174109785654	1.13009	FALSE
TC 254	0.0219459	0.00032346	1.48896	1.11973	FALSE
TC 187	550.369	0.479467	631755	1.1014	FALSE
TC 74	43.0091	0.644216	2871.37	1.10078	FALSE
TC 230	60.6188	0.615209	5972.99	1.09865	FALSE
TC 63	108653	0.243497	4.84828e+10	1.09358	FALSE
TC 281	0.0392763	0.00101313	1.52264	1.08197	FALSE
TC 107	0.0226237	0.00030949	1.65379	1.07785	FALSE
TC 332	20.6307	0.657427	647.411	1.0697	FALSE
TC 302	13644	0.256395	7.26059e+08	1.0636	FALSE
TC 85	0.0182583	0.000181533	1.8364	1.05144	FALSE
TC 287	9.64663	0.708649	131.317	1.05129	FALSE
TC 14	3.54144e+07	0.0645765	1.94217e+16	1.04365	FALSE
TC 124	0.00916873	3.97245e-05	2.11622	1.04079	FALSE
TC 301	1276.81	0.244347	6.67186e+06	0.993297	FALSE
TC 112	0.00432658	6.19226e-06	3.02302	0.985755	FALSE
TC 60	0.00696025	1.74762e-05	2.77206	0.983344	FALSE
TC 207	0.0536116	0.0015399	1.86649	0.973798	FALSE
TC 258	64.5783	0.40483	10301.5	0.969475	FALSE
TC 170	16.0638	0.53364	483.56	0.958804	FALSE
TC 329	6.82972e-06	3.02128e-12	15.4388	0.954344	FALSE
TC 355	51.8431	0.401517	6693.88	0.953191	FALSE
TC 120	0.155029	0.0153028	1.57057	0.94082	FALSE
TC 59	108.474	0.318239	36973.9	0.93846	FALSE
TC 291	5.84119e-06	1.72495e-12	19.7801	0.934761	FALSE
TC 111	9.77004	0.567686	168.145	0.933972	FALSE
TC 360	22190	0.0808613	6.08939e+09	0.930801	FALSE
TC 34	1.17991e-05	7.15301e-12	19.4628	0.919767	FALSE
TC 212	0.0354318	0.000519531	2.41643	0.917072	FALSE
TC 299	42.0957	0.36528	4851.2	0.911683	FALSE
TC 181	0.0553984	0.00138629	2.21381	0.906073	FALSE
TC 183	0.0517668	0.00114634	2.33771	0.893735	FALSE
TC 155	0.000199314	3.40307e-09	11.6736	0.892114	FALSE
TC 100	14.521	0.438571	480.79	0.872783	FALSE
TC 68	0.0464707	0.000811488	2.66119	0.862417	FALSE
TC 280	0.0824347	0.00300607	2.26059	0.85505	FALSE
TC 88	12.8393	0.410381	401.694	0.834956	FALSE
TC 201	101827	0.0154513	6.71065e+11	0.823814	FALSE
TC 129	0.000110348	4.31301e-10	28.2323	0.819531	FALSE
TC 315	1.41656e-06	1.3733e-14	146.119	0.816531	FALSE
TC 38	18.2372	0.341355	974.336	0.816465	FALSE
TC 64	50.5066	0.233801	10910.6	0.816169	FALSE
TC 156	118512	0.0116704	1.20348e+12	0.807379	FALSE
TC 260	484.687	0.0919229	2.55563e+06	0.803198	FALSE
TC 73	114.974	0.157173	84105	0.799904	FALSE
TC 294	16.9105	0.309908	922.744	0.780447	FALSE
TC 138	14.1836	0.332585	604.884	0.77979	FALSE
TC 327	8.80197	0.400068	193.654	0.775028	FALSE
TC 94	0.033446	0.000228655	4.89225	0.740851	FALSE
TC 103	16.4492	0.26557	1018.85	0.736444	FALSE
TC 160	82.5023	0.120906	56297.1	0.732736	FALSE
TC 269	2994.69	0.0205097	4.37263e+08	0.72802	FALSE
TC 226	0.229288	0.0254925	2.0623	0.723983	FALSE
TC 276	10384.2	0.0104017	1.03667e+10	0.722461	FALSE
TC 250	16.3681	0.249109	1075.49	0.720088	FALSE
TC 264	1.693e-05	1.17352e-12	244.244	0.717904	FALSE
TC 320	150.122	0.0807514	279088	0.716782	FALSE
TC 288	0.083178	0.00196571	3.51963	0.714184	FALSE
TC 17	0.000234058	7.76356e-10	70.5642	0.712104	FALSE
TC 231	13.9919	0.250691	780.937	0.702177	FALSE
TC 325	0.0044012	1.08947e-06	17.7797	0.698291	FALSE
TC 30	0.0732328	0.00133321	4.02265	0.696993	FALSE
TC 185	0.0475471	0.00043281	5.22337	0.690539	FALSE
TC 33	5.21148	0.398416	68.1689	0.68146	FALSE
TC 339	0.00391214	6.74372e-07	22.695	0.677974	FALSE
TC 198	26.4931	0.156783	4476.81	0.676617	FALSE
TC 263	0.0568637	0.000638291	5.06584	0.676337	FALSE
TC 238	822844	0.000421484	1606400449056850	0.673538	FALSE
TC 92	7.88493	0.303798	204.649	0.669762	FALSE
TC 22	1107.63	0.0171893	7.13721e+07	0.668167	FALSE
TC 90	14.7905	0.209238	1045.5	0.667586	FALSE
TC 39	0.0836688	0.00159887	4.3784	0.65915	FALSE
TC 372	89.8242	0.0641842	125707	0.650506	FALSE
TC 233	360.177	0.0250571	5.17726e+06	0.641817	FALSE
TC 97	4.99541	0.354855	70.3219	0.632245	FALSE
TC 26	0.109648	0.00281061	4.27758	0.625227	FALSE
TC 206	6.91749	0.275141	173.917	0.620215	FALSE
TC 18	0.0529874	0.000394839	7.11091	0.619957	FALSE
TC 319	20919	0.00129239	3.38602e+11	0.619533	FALSE
TC 176	0.107399	0.00236572	4.87571	0.599055	FALSE
TC 69	17.99	0.115017	2813.83	0.581235	FALSE
TC 203	0.100049	0.00176276	5.67851	0.578527	FALSE
TC 304	5.46971	0.277309	107.886	0.578334	FALSE
TC 227	0.0504539	0.000262481	9.69819	0.575722	FALSE
TC 101	3.47434e-05	4.61819e-13	2613.81	0.573217	FALSE
TC 93	46392.2	0.000253135	8.50232e+12	0.571289	FALSE
TC 122	11.1014	0.156386	788.061	0.571257	FALSE
TC 10	11116.1	0.000567707	2.17661e+11	0.557814	FALSE
TC 259	0.346617	0.0508812	2.36125	0.554215	FALSE
TC 316	21.8588	0.08018	5959.17	0.551266	FALSE
TC 341	11.6079	0.132743	1015.06	0.548999	FALSE
TC 65	10.0941	0.145017	702.615	0.544358	FALSE
TC 373	115.485	0.0186026	716935	0.542845	FALSE
TC 365	0.0058596	4.42426e-07	77.6061	0.539805	FALSE
TC 36	0.00135933	6.61797e-09	279.208	0.537242	FALSE
TC 136	0.121754	0.00241234	6.14505	0.533758	FALSE
TC 217	616.631	0.00337927	1.1252e+08	0.524864	FALSE
TC 128	0.238525	0.0150795	3.77294	0.510093	FALSE
TC 47	34.3199	0.0371253	31726.4	0.508321	FALSE
TC 311	0.0921459	0.000908061	9.35055	0.506207	FALSE
TC 21	12.7025	0.0906695	1779.58	0.50382	FALSE
TC 145	5.49616	0.198827	151.93	0.502614	FALSE
TC 234	0.0334516	4.33411e-05	25.8187	0.499565	FALSE
TC 313	0.00780736	5.31621e-07	114.659	0.492761	FALSE
TC 196	0.000897055	8.25632e-10	974.657	0.491548	FALSE
TC 113	199.021	0.0054017	7.33273e+06	0.489755	FALSE
TC 165	8.94929	0.110311	726.036	0.483446	FALSE
TC 368	0.0049582	1.09841e-07	223.813	0.479103	FALSE
TC 213	0.159118	0.00387189	6.53905	0.478486	FALSE
TC 117	0.169459	0.00467033	6.14871	0.477997	FALSE
TC 211	0.300982	0.0261548	3.46361	0.474436	FALSE
TC 220	8.25421	0.109205	623.893	0.470007	FALSE
TC 50	12.7572	0.0661896	2458.78	0.46485	FALSE
TC 335	0.0193796	5.55299e-06	67.6335	0.464206	FALSE
TC 132	0.0993352	0.000821199	12.0159	0.461849	FALSE
TC 91	7.6498	0.110358	530.27	0.45993	FALSE
TC 158	22.319	0.031658	15735	0.451776	FALSE
TC 9	0.0046287	4.97719e-08	430.46	0.447226	FALSE
TC 356	0.0147305	1.78974e-06	121.24	0.444697	FALSE
TC 55	0.00660083	1.42409e-07	305.956	0.444018	FALSE
TC 95	0.142784	0.00207619	9.81952	0.43508	FALSE
TC 191	9.66494	0.068134	1370.99	0.432349	FALSE
TC 67	20.1898	0.0283886	14358.9	0.43208	FALSE
TC 350	0.167795	0.00334605	8.41449	0.430022	FALSE
TC 277	157.123	0.00200162	1.23338e+07	0.421151	FALSE
TC 3	0.000873502	1.23322e-10	6187.1	0.418518	FALSE
TC 57	7.10482	0.0869116	580.802	0.416997	FALSE
TC 153	0.234572	0.00827279	6.65122	0.402837	FALSE
TC 89	0.255368	0.0108833	5.99199	0.401749	FALSE
TC 241	0.125719	0.00100004	15.8046	0.397436	FALSE
TC 237	102.502	0.00168219	6.24587e+06	0.387059	FALSE
TC 358	10.2024	0.0403849	2577.42	0.386622	FALSE
TC 369	0.132975	0.00107169	16.4996	0.38503	FALSE
TC 48	0.281018	0.0134595	5.86734	0.384102	FALSE
TC 42	2.14557	0.343725	13.3929	0.383094	FALSE
TC 119	3.00099	0.213417	42.1988	0.381757	FALSE
TC 364	0.112061	0.000529478	23.7171	0.373581	FALSE
TC 1	5.12375	0.0926688	283.298	0.371787	FALSE
TC 328	4.83367	0.0995167	234.778	0.370136	FALSE
TC 72	7.48785	0.0519138	1080.02	0.36921	FALSE
TC 46	0.0140647	3.61032e-07	547.918	0.367399	FALSE
TC 300	0.0152947	4.81152e-07	486.183	0.367199	FALSE
TC 236	7.08758	0.0550808	912.002	0.367133	FALSE
TC 126	0.153101	0.00143615	16.3214	0.36569	FALSE
TC 275	0.204796	0.00383407	10.9391	0.361872	FALSE
TC 205	0.000139531	2.96731e-14	656111	0.361844	FALSE
TC 354	0.123065	0.000612388	24.7312	0.35778	FALSE
TC 52	0.225209	0.00503883	10.0657	0.354633	FALSE
TC 149	1278.2	1.05958e-05	1.54193e+11	0.345639	FALSE
TC 71	4.97907	0.0745503	332.543	0.342981	FALSE
TC 6	4.47357	0.0877264	228.128	0.34184	FALSE
TC 192	3.32227	0.137593	80.2183	0.337362	FALSE
TC 168	5.63437	0.0550822	576.341	0.333447	FALSE
TC 98	0.173123	0.00155518	19.2722	0.331847	FALSE
TC 252	8.76246	0.0232047	3308.85	0.324745	FALSE
TC 225	4.02125	0.0893721	180.934	0.324525	FALSE
TC 337	0.0101726	3.59716e-08	2876.78	0.324448	FALSE
TC 262	0.413567	0.0365738	4.6765	0.322802	FALSE
TC 49	4.61772	0.0681795	312.753	0.321582	FALSE
TC 7	3.19932	0.123906	82.6081	0.315822	FALSE
TC 293	3.78178	0.0840724	170.114	0.306827	FALSE
TC 242	0.230483	0.00338269	15.7042	0.304835	FALSE
TC 342	0.316415	0.0114161	8.7699	0.303469	FALSE
TC 159	4.88246	0.0464799	512.876	0.297299	FALSE
TC 361	4.09404	0.0643686	260.394	0.295953	FALSE
TC 348	4.23761	0.0587613	305.598	0.293901	FALSE
TC 23	0.239092	0.00343741	16.6303	0.293674	FALSE
TC 309	1.81845	0.30788	10.7404	0.293018	FALSE
TC 312	0.0144561	4.92535e-08	4242.91	0.292827	FALSE
TC 79	2857.4	1.18148e-07	6.91062e+13	0.288882	FALSE
TC 140	4.17454	0.0555194	313.887	0.286701	FALSE
TC 24	36.7677	0.000641859	2.10617e+06	0.284817	FALSE
TC 135	2.75601	0.123825	61.3414	0.282407	FALSE
TC 45	285.655	7.55541e-06	1.08e+10	0.2796	FALSE
TC 235	0.01206	1.4087e-08	10324.6	0.278881	FALSE
TC 184	2.02308	0.222137	18.4249	0.274198	FALSE
TC 109	3.58378	0.0552306	232.543	0.260583	FALSE
TC 137	0.648477	0.152304	2.76107	0.253445	FALSE
TC 133	0.273845	0.00355615	21.0877	0.252622	FALSE
TC 142	66.4154	4.45448e-05	9.9024e+07	0.249567	FALSE
TC 58	3.06576	0.0654722	143.555	0.245575	FALSE
TC 221	136.017	5.98661e-06	3.09034e+09	0.244332	FALSE
TC 229	0.0421614	6.29002e-07	2826.04	0.239161	FALSE
TC 261	0.224942	0.00119384	42.3833	0.239032	FALSE
TC 210	0.233091	0.00139641	38.9079	0.238818	FALSE
TC 199	0.2525	0.00185187	34.428	0.234237	FALSE
TC 248	22.3954	0.000295622	1.6966e+06	0.230925	FALSE
TC 255	6.52053	0.00741658	5732.74	0.230804	FALSE
TC 29	0.0895041	1.33409e-05	600.481	0.228141	FALSE
TC 157	0.280088	0.00244038	32.1464	0.222607	FALSE
TC 189	0.275796	0.00220197	34.5433	0.220974	FALSE
TC 232	0.618196	0.101042	3.78225	0.219854	FALSE
TC 4	0.0132062	9.51204e-10	183349	0.217469	FALSE
TC 167	0.234153	0.000907267	60.4318	0.215825	FALSE
TC 333	0.0103107	2.26746e-10	468854	0.21388	FALSE
TC 284	0.0561868	6.63305e-07	4759.43	0.208327	FALSE
TC 323	0.208942	0.000424721	102.789	0.20723	FALSE
TC 5	1.57022	0.260909	9.45	0.206071	FALSE
TC 8	0.247728	0.000960094	63.9198	0.205963	FALSE
TC 267	2.38615	0.0703889	80.8891	0.201664	FALSE
TC 239	2.58463	0.0550086	121.441	0.201496	FALSE
TC 144	18.2797	0.000118075	2.82996e+06	0.198148	FALSE
TC 345	0.051788	2.33061e-07	11507.7	0.195582	FALSE
TC 131	7.0628	0.00177172	28155.1	0.191126	FALSE
TC 271	0.105013	6.52789e-06	1689.32	0.188184	FALSE
TC 179	2.23688	0.069225	72.2807	0.18721	FALSE
TC 307	0.092953	2.75359e-06	3137.82	0.183629	FALSE
TC 174	2.70951	0.0339443	216.279	0.183389	FALSE
TC 209	43.1731	2.55025e-06	7.30875e+08	0.182105	FALSE
TC 296	7.16147	0.000966315	53074.4	0.177183	FALSE
TC 286	3.51802	0.0108546	1140.21	0.174076	FALSE
TC 366	0.0806244	5.56205e-07	11686.9	0.168804	FALSE
TC 204	2.28083	0.0454513	114.456	0.167611	FALSE
TC 273	0.0944729	1.06937e-06	8346.17	0.164493	FALSE
TC 110	0.47023	0.0119862	18.4476	0.163084	FALSE
TC 173	11.2591	7.73234e-05	1.63944e+06	0.16129	FALSE
TC 82	2.23563	0.0414158	120.679	0.159519	FALSE
TC 249	2.4476	0.0287795	208.161	0.159294	FALSE
TC 268	3.47197	0.00655226	1839.76	0.156562	FALSE
TC 84	8.65217	0.000129428	578392	0.152764	FALSE
TC 28	0.12135	1.97079e-06	7472.02	0.150101	FALSE
TC 102	1.95644	0.0583999	65.5425	0.149987	FALSE
TC 180	3.20323	0.0072412	1416.99	0.149963	FALSE
TC 352	8.27037	9.26167e-05	738517	0.144827	FALSE
TC 338	11.6996	1.39633e-05	9.80291e+06	0.140413	FALSE
TC 177	1.97515	0.0440992	88.4646	0.139257	FALSE
TC 222	4.08821	0.00122878	13601.7	0.134526	FALSE
TC 314	6.09795	0.000167587	221885	0.133238	FALSE
TC 349	0.5603	0.0190293	16.4975	0.132458	FALSE
TC 245	2.12541	0.0239602	188.536	0.129709	FALSE
TC 178	0.0610935	3.48349e-09	1.07146e+06	0.129269	FALSE
TC 77	0.111531	1.89236e-07	65733.6	0.127104	FALSE
TC 200	8.26464	1.3555e-05	5.03905e+06	0.121483	FALSE
TC 13	1.79609	0.0409833	78.7132	0.118381	FALSE
TC 292	9.82571	3.66095e-06	2.63714e+07	0.117911	FALSE
TC 27	1.76041	0.0441785	70.1482	0.117151	FALSE
TC 256	7.00272	1.59515e-05	3.07419e+06	0.114043	FALSE
TC 106	1.5765	0.0746044	33.3139	0.113541	FALSE
TC 151	8.04319	5.32558e-06	1.21476e+07	0.111281	FALSE
TC 289	0.577837	0.0113438	29.4343	0.105418	FALSE
TC 162	0.573874	0.010221	32.2212	0.104032	FALSE
TC 148	1.79061	0.0243932	131.442	0.102148	FALSE
TC 228	0.197962	1.01059e-06	38778.4	0.0999266	FALSE
TC 40	1.74285	0.0262394	115.763	0.0994907	FALSE
TC 15	7.31539	2.10566e-06	2.54147e+07	0.0992728	FALSE
TC 20	1.67888	0.0330713	85.2289	0.0991101	FALSE
TC 282	3.62659	0.000198678	66198.4	0.0985854	FALSE
TC 83	0.597044	0.0112261	31.753	0.0973474	FALSE
TC 188	0.650016	0.0232825	18.1476	0.0970111	FALSE
TC 70	2.0351	0.00756527	547.453	0.095056	FALSE
TC 331	3.29923	0.000272188	39990.4	0.0950144	FALSE
TC 285	0.593439	0.00859389	40.9791	0.0919641	FALSE
TC 147	0.754889	0.0768084	7.4192	0.0918201	FALSE
TC 87	0.129605	6.72866e-09	2.49642e+06	0.0908192	FALSE
TC 123	1.33669	0.118602	15.065	0.0891893	FALSE
TC 215	0.626623	0.0110996	35.3757	0.0860146	FALSE
TC 223	0.632466	0.0105447	37.9348	0.0828115	FALSE
TC 164	0.552938	0.00276157	110.713	0.0827337	FALSE
TC 154	1.69617	0.0149988	191.814	0.0826888	FALSE
TC 257	0.650696	0.013059	32.4226	0.0812398	FALSE
TC 143	1.77979	0.00934558	338.945	0.0811445	FALSE
TC 371	0.657918	0.0138746	31.1978	0.0800819	FALSE
TC 336	0.283426	2.26779e-06	35422.3	0.0792355	FALSE
TC 340	0.59064	0.00426936	81.7115	0.0787408	FALSE
TC 44	1.44693	0.0416858	50.2237	0.0766304	FALSE
TC 308	1.40705	0.0526907	37.5738	0.0764763	FALSE
TC 19	1.41178	0.0485706	41.0355	0.0751927	FALSE
TC 169	1.52212	0.0227441	101.866	0.0732954	FALSE
TC 374	1.94888	0.00201983	1880.43	0.0710578	FALSE
TC 32	4.37907	8.38341e-07	2.28741e+07	0.0697826	FALSE
TC 141	1.81623	0.00319655	1031.96	0.0687006	FALSE
TC 115	3.78294	1.96906e-06	7.26777e+06	0.0670357	FALSE
TC 322	1.65091	0.00688965	395.594	0.066677	FALSE
TC 363	0.590202	0.00149521	232.969	0.0641146	FALSE
TC 303	0.7136	0.0136473	37.3133	0.0618526	FALSE
TC 208	0.65478	0.00426539	100.515	0.0609604	FALSE
TC 80	0.700942	0.00975865	50.3471	0.0601969	FALSE
TC 81	1.22868	0.102037	14.7952	0.0599117	FALSE
TC 37	0.724951	0.0139216	37.7509	0.0588465	FALSE
TC 334	0.364199	1.20806e-06	109797	0.057836	FALSE
TC 43	1.38898	0.0201474	95.7579	0.0559681	FALSE
TC 216	1.27735	0.0527739	30.9172	0.0553592	FALSE
TC 306	1.80276	0.000782683	4152.32	0.0548252	FALSE
TC 16	2.60873	8.19067e-06	830885	0.0544846	FALSE
TC 54	0.397205	1.41169e-06	111761	0.052898	FALSE
TC 163	1.41115	0.00980404	203.116	0.0496596	FALSE
TC 61	2.02099	5.22098e-05	78230.6	0.0476247	FALSE
TC 326	2.27539	9.17584e-06	564244	0.0473141	FALSE
TC 298	0.248057	1.43254e-10	4.29531e+08	0.046823	FALSE
TC 218	1.32408	0.0178196	98.3854	0.0465409	FALSE
TC 51	1.27715	0.0298981	54.5555	0.046537	FALSE
TC 202	1.6333	0.000717825	3716.32	0.0452741	FALSE
TC 244	1.34642	0.0100866	179.727	0.0432661	FALSE
TC 317	1.35651	0.00814111	226.029	0.0423919	FALSE
TC 31	2.00086	7.40602e-06	540565	0.0393166	FALSE
TC 116	0.784795	0.00842243	73.1265	0.0378301	FALSE
TC 246	0.816719	0.0171042	38.998	0.0370409	FALSE
TC 272	0.798793	0.00977669	65.2644	0.0360499	FALSE
TC 171	0.702227	0.000606164	813.514	0.0353788	FALSE
TC 347	1.21556	0.0243706	60.6297	0.0352487	FALSE
TC 186	0.806245	0.00920209	70.6395	0.033945	FALSE
TC 114	0.853638	0.0272018	26.7886	0.0323176	FALSE
TC 78	0.604193	5.84158e-06	62491.5	0.0306575	FALSE
TC 56	0.86376	0.0297357	25.0904	0.0305389	FALSE
TC 12	2.17276	1.90345e-08	2.48017e+08	0.0293441	FALSE
TC 353	1.46327	0.000110608	19358	0.0281047	FALSE
TC 161	1.57374	2.09059e-06	1.18467e+06	0.0233601	FALSE
TC 251	1.53194	2.53515e-06	925717	0.0223106	FALSE
TC 359	0.738949	3.67562e-05	14855.9	0.0212341	FALSE
TC 195	1.12462	0.022099	57.2326	0.0207762	FALSE
TC 86	0.720877	2.36486e-06	219744	0.0179617	FALSE
TC 105	1.11426	0.0163472	75.951	0.0177556	FALSE
TC 96	1.27841	4.24838e-05	38469.3	0.0164793	FALSE
TC 139	1.09558	0.0190841	62.8949	0.0155778	FALSE
TC 190	0.825786	3.27874e-07	2.07983e+06	0.00891017	FALSE
TC 274	1.05535	0.00181191	614.685	0.00578389	FALSE
TC 297	0.940147	4.39945e-06	200906	0.00342905	FALSE
TC 362	0.971038	0.00192815	489.027	0.00321993	FALSE
TC 11	1.01817	0.00499242	207.65	0.00230629	FALSE
TC 346	1.0298	8.35789e-05	12688.5	0.00212269	FALSE
TC 344	0.989351	2.49981e-05	39155.6	0.000687406	FALSE
TC 75	1.00345	0.008485	118.669	0.000489893	FALSE
