## Supplementary figures tables and methods for "Transcriptional pattern enriched for synaptic signaling is associated with shorter survival of patients with high-grade serous ovarian cancer": Supplementary Table S8.xlsx

### Sheet: Association_with_OS_based_on_Pr
TC	coef	exp(coef)	se(coef)	z	Pr(>|z|)	-log10(p-value)*sign(coef)
TC76	-1.79573	0.166005	5.80646	-0.309265	0.75712	-0.120835
TC14	-18.1779	1.27485e-08	12.1331	-1.4982	0.13408	-0.872635
TC121	11.6864	118943	8.54964	1.36689	0.17166	0.76533
TC250	-2.46506	0.085004	7.17097	-0.343755	0.731031	-0.136064
TC78	-9.6994	6.132e-05	7.86769	-1.23281	0.217645	-0.662251
TC320	2.20857	9.1027	6.26201	0.352694	0.724318	0.140071
TC253	-3.07568	0.0461584	4.97334	-0.618432	0.53629	-0.2706
TC197	-0.0589464	0.942757	4.30079	-0.0137059	0.989065	-0.00477535
TC146	-6.28098	0.00187156	11.4115	-0.550406	0.582041	-0.235046
TC239	1.50721	4.51413	5.26039	0.286521	0.774479	0.11099
TC247	-5.21335	0.00544339	5.97452	-0.872598	0.382882	-0.416935
TC138	0.165854	1.1804	4.02448	0.0412114	0.967127	0.0145163
TC220	5.40055	221.528	4.3237	1.24906	0.211644	0.674394
TC166	-10.1317	3.97989e-05	4.67273	-2.16826	0.0301393	-1.52087
