## Supplementary figures tables and methods for "Transcriptional pattern enriched for synaptic signaling is associated with shorter survival of patients with high-grade serous ovarian cancer": Supplementary Table S10.xlsx

### Sheet: oc_coloc_score_list
Supplementary Table S9. Colocalization scores of every two TC combinations in spatial transcriptomic profiles from 11 ovarian cancer samples. Abbreviations: TC = transcriptional component.
image_id	transcriptional components_1	transcriptional components_2	colocalization score
OC1	TC121	TC121	2.84702
OC2	TC121	TC121	3.13381
OC3	TC121	TC121	2.10966
OC1	TC166	TC121	0.384823
OC2	TC166	TC121	-0.913017
OC3	TC166	TC121	-0.431635
OC1	TC247	TC121	0.148936
OC2	TC247	TC121	1.10474
OC3	TC247	TC121	-0.358432
OC1	TC76	TC121	0.504263
OC2	TC76	TC121	-0.303985
OC3	TC76	TC121	0.088239
OC1	TC250	TC121	-1.45696
OC2	TC250	TC121	-1.67883
OC3	TC250	TC121	0.0238465
OC1	TC146	TC121	0.486891
OC2	TC146	TC121	0.191088
OC3	TC146	TC121	0.163752
OC1	TC121	TC166	0.384823
OC2	TC121	TC166	-0.913017
OC3	TC121	TC166	-0.431635
OC1	TC166	TC166	2.70943
OC2	TC166	TC166	3.35883
OC3	TC166	TC166	3.17273
OC1	TC247	TC166	1.29464
OC2	TC247	TC166	-1.44602
OC3	TC247	TC166	0.411248
OC1	TC76	TC166	-1.15104
OC2	TC76	TC166	0.837621
OC3	TC76	TC166	0.69211
OC1	TC250	TC166	-0.537187
OC2	TC250	TC166	0.463584
OC3	TC250	TC166	-1.02503
OC1	TC146	TC166	-1.44434
OC2	TC146	TC166	-0.954906
OC3	TC146	TC166	-1.26436
OC1	TC121	TC247	0.148936
OC2	TC121	TC247	1.10474
OC3	TC121	TC247	-0.358432
OC1	TC166	TC247	1.29464
OC2	TC166	TC247	-1.44602
OC3	TC166	TC247	0.411248
OC1	TC247	TC247	2.93202
OC2	TC247	TC247	3.33254
OC3	TC247	TC247	3.352
OC1	TC76	TC247	-1.43436
OC2	TC76	TC247	-0.22842
OC3	TC76	TC247	-0.441953
OC1	TC250	TC247	-1.0289
OC2	TC250	TC247	-1.25437
OC3	TC250	TC247	-0.513707
OC1	TC146	TC247	-1.18137
OC2	TC146	TC247	0.734859
OC3	TC146	TC247	-0.317422
OC1	TC121	TC76	0.504263
OC2	TC121	TC76	-0.303985
OC3	TC121	TC76	0.088239
OC1	TC166	TC76	-1.15104
OC2	TC166	TC76	0.837621
OC3	TC166	TC76	0.69211
OC1	TC247	TC76	-1.43436
OC2	TC247	TC76	-0.22842
OC3	TC247	TC76	-0.441953
OC1	TC76	TC76	2.87973
OC2	TC76	TC76	3.75291
OC3	TC76	TC76	3.27058
OC1	TC250	TC76	0.571987
OC2	TC250	TC76	1.48941
OC3	TC250	TC76	-1.05763
OC1	TC146	TC76	1.18223
OC2	TC146	TC76	-2.42908
OC3	TC146	TC76	0.0936807
OC1	TC121	TC250	-1.45696
OC2	TC121	TC250	-1.67883
OC3	TC121	TC250	0.0238465
OC1	TC166	TC250	-0.537187
OC2	TC166	TC250	0.463584
OC3	TC166	TC250	-1.02503
OC1	TC247	TC250	-1.0289
OC2	TC247	TC250	-1.25437
OC3	TC247	TC250	-0.513707
OC1	TC76	TC250	0.571987
OC2	TC76	TC250	1.48941
OC3	TC76	TC250	-1.05763
OC1	TC250	TC250	2.872
OC2	TC250	TC250	3.53618
OC3	TC250	TC250	3.11415
OC1	TC146	TC250	0.275843
OC2	TC146	TC250	-1.5812
OC3	TC146	TC250	-0.00214969
OC1	TC121	TC146	0.486891
OC2	TC121	TC146	0.191088
OC3	TC121	TC146	0.163752
OC1	TC166	TC146	-1.44434
OC2	TC166	TC146	-0.954906
OC3	TC166	TC146	-1.26436
OC1	TC247	TC146	-1.18137
OC2	TC247	TC146	0.734859
OC3	TC247	TC146	-0.317422
OC1	TC76	TC146	1.18223
OC2	TC76	TC146	-2.42908
OC3	TC76	TC146	0.0936807
OC1	TC250	TC146	0.275843
OC2	TC250	TC146	-1.5812
OC3	TC250	TC146	-0.00214969
OC1	TC146	TC146	3.19329
OC2	TC146	TC146	3.55795
OC3	TC146	TC146	3.20615
GSM6506110_SP1	TC121	TC121	3.02914
GSM6506111_SP2	TC121	TC121	3.35416
GSM6506112_SP3	TC121	TC121	1
GSM6506113_SP4	TC121	TC121	2.96067
GSM6506114_SP5	TC121	TC121	3.15508
GSM6506115_SP6	TC121	TC121	3.19059
GSM6506116_SP7	TC121	TC121	3.23662
GSM6506117_SP8	TC121	TC121	2.5364
GSM6506110_SP1	TC166	TC121	0.268256
GSM6506111_SP2	TC166	TC121	-0.461565
GSM6506112_SP3	TC166	TC121	-0.504792
GSM6506113_SP4	TC166	TC121	0.481869
GSM6506114_SP5	TC166	TC121	-1.20753
GSM6506115_SP6	TC166	TC121	0.0632251
GSM6506116_SP7	TC166	TC121	-0.134206
GSM6506117_SP8	TC166	TC121	-0.329189
GSM6506110_SP1	TC247	TC121	-0.327362
GSM6506111_SP2	TC247	TC121	-0.309564
GSM6506112_SP3	TC247	TC121	0.192118
GSM6506113_SP4	TC247	TC121	0.555958
GSM6506114_SP5	TC247	TC121	0.519236
GSM6506115_SP6	TC247	TC121	-0.519192
GSM6506116_SP7	TC247	TC121	0.244163
GSM6506117_SP8	TC247	TC121	-0.258359
GSM6506110_SP1	TC76	TC121	1.15613
GSM6506111_SP2	TC76	TC121	-0.432819
GSM6506112_SP3	TC76	TC121	0.437602
GSM6506113_SP4	TC76	TC121	0.537188
GSM6506114_SP5	TC76	TC121	0.0836236
GSM6506115_SP6	TC76	TC121	-0.471232
GSM6506116_SP7	TC76	TC121	-1.66163
GSM6506117_SP8	TC76	TC121	-0.648327
GSM6506110_SP1	TC250	TC121	-1.26244
GSM6506111_SP2	TC250	TC121	0.125767
GSM6506112_SP3	TC250	TC121	-0.4692
GSM6506113_SP4	TC250	TC121	-0.463561
GSM6506114_SP5	TC250	TC121	-0.88033
GSM6506115_SP6	TC250	TC121	0.299106
GSM6506116_SP7	TC250	TC121	-0.742695
GSM6506117_SP8	TC250	TC121	0.560261
GSM6506110_SP1	TC146	TC121	1.08196
GSM6506111_SP2	TC146	TC121	1.35432
GSM6506112_SP3	TC146	TC121	-0.172713
GSM6506113_SP4	TC146	TC121	0.323576
GSM6506114_SP5	TC146	TC121	0.507321
GSM6506115_SP6	TC146	TC121	0.754595
GSM6506116_SP7	TC146	TC121	1.07919
GSM6506117_SP8	TC146	TC121	0.834113
GSM6506110_SP1	TC121	TC166	0.268256
GSM6506111_SP2	TC121	TC166	-0.461565
GSM6506112_SP3	TC121	TC166	-0.504792
GSM6506113_SP4	TC121	TC166	0.481869
GSM6506114_SP5	TC121	TC166	-1.20753
GSM6506115_SP6	TC121	TC166	0.0632251
GSM6506116_SP7	TC121	TC166	-0.134206
GSM6506117_SP8	TC121	TC166	-0.329189
GSM6506110_SP1	TC166	TC166	3.16866
GSM6506111_SP2	TC166	TC166	3.12312
GSM6506112_SP3	TC166	TC166	3.05633
GSM6506113_SP4	TC166	TC166	3.13278
GSM6506114_SP5	TC166	TC166	3.03708
GSM6506115_SP6	TC166	TC166	3.03393
GSM6506116_SP7	TC166	TC166	3.19953
GSM6506117_SP8	TC166	TC166	3.17572
GSM6506110_SP1	TC247	TC166	-0.0306694
GSM6506111_SP2	TC247	TC166	-0.354473
GSM6506112_SP3	TC247	TC166	-0.489729
GSM6506113_SP4	TC247	TC166	-0.576541
GSM6506114_SP5	TC247	TC166	-1.88638
GSM6506115_SP6	TC247	TC166	-1.71038
GSM6506116_SP7	TC247	TC166	0.114502
GSM6506117_SP8	TC247	TC166	2.07454
GSM6506110_SP1	TC76	TC166	-0.242266
GSM6506111_SP2	TC76	TC166	2.3338
GSM6506112_SP3	TC76	TC166	-1.23349
GSM6506113_SP4	TC76	TC166	-0.0267855
GSM6506114_SP5	TC76	TC166	-1.22959
GSM6506115_SP6	TC76	TC166	-1.43297
GSM6506116_SP7	TC76	TC166	0.316188
GSM6506117_SP8	TC76	TC166	1.80445
GSM6506110_SP1	TC250	TC166	-0.327719
GSM6506111_SP2	TC250	TC166	1.30638
GSM6506112_SP3	TC250	TC166	-0.582049
GSM6506113_SP4	TC250	TC166	-0.600594
GSM6506114_SP5	TC250	TC166	0.328658
GSM6506115_SP6	TC250	TC166	0.67948
GSM6506116_SP7	TC250	TC166	-0.471223
GSM6506117_SP8	TC250	TC166	-1.3685
GSM6506110_SP1	TC146	TC166	1.09862
GSM6506111_SP2	TC146	TC166	-1.05714
GSM6506112_SP3	TC146	TC166	0.924994
GSM6506113_SP4	TC146	TC166	0.546186
GSM6506114_SP5	TC146	TC166	1.08755
GSM6506115_SP6	TC146	TC166	0.106192
GSM6506116_SP7	TC146	TC166	-0.944276
GSM6506117_SP8	TC146	TC166	1.43523
GSM6506110_SP1	TC121	TC247	-0.327362
GSM6506111_SP2	TC121	TC247	-0.309564
GSM6506112_SP3	TC121	TC247	0.192118
GSM6506113_SP4	TC121	TC247	0.555958
GSM6506114_SP5	TC121	TC247	0.519236
GSM6506115_SP6	TC121	TC247	-0.519192
GSM6506116_SP7	TC121	TC247	0.244163
GSM6506117_SP8	TC121	TC247	-0.258359
GSM6506110_SP1	TC166	TC247	-0.0306694
GSM6506111_SP2	TC166	TC247	-0.354473
GSM6506112_SP3	TC166	TC247	-0.489729
GSM6506113_SP4	TC166	TC247	-0.576541
GSM6506114_SP5	TC166	TC247	-1.88638
GSM6506115_SP6	TC166	TC247	-1.71038
GSM6506116_SP7	TC166	TC247	0.114502
GSM6506117_SP8	TC166	TC247	2.07454
GSM6506110_SP1	TC247	TC247	2.84998
GSM6506111_SP2	TC247	TC247	2.31063
GSM6506112_SP3	TC247	TC247	2.76721
GSM6506113_SP4	TC247	TC247	3.4406
GSM6506114_SP5	TC247	TC247	3.14284
GSM6506115_SP6	TC247	TC247	3.52957
GSM6506116_SP7	TC247	TC247	2.27022
GSM6506117_SP8	TC247	TC247	3.25603
GSM6506110_SP1	TC76	TC247	0.768178
GSM6506111_SP2	TC76	TC247	-0.507632
GSM6506112_SP3	TC76	TC247	-0.0914251
GSM6506113_SP4	TC76	TC247	1.56884
GSM6506114_SP5	TC76	TC247	1.29536
GSM6506115_SP6	TC76	TC247	1.30034
GSM6506116_SP7	TC76	TC247	-0.150227
GSM6506117_SP8	TC76	TC247	1.99736
GSM6506110_SP1	TC250	TC247	0.673635
GSM6506111_SP2	TC250	TC247	-0.93337
GSM6506112_SP3	TC250	TC247	0.345361
GSM6506113_SP4	TC250	TC247	-1.06768
GSM6506114_SP5	TC250	TC247	-0.448104
GSM6506115_SP6	TC250	TC247	-0.0371611
GSM6506116_SP7	TC250	TC247	-0.295293
GSM6506117_SP8	TC250	TC247	-1.2448
GSM6506110_SP1	TC146	TC247	0.154603
GSM6506111_SP2	TC146	TC247	0.241091
GSM6506112_SP3	TC146	TC247	0.0184303
GSM6506113_SP4	TC146	TC247	-0.800396
GSM6506114_SP5	TC146	TC247	-1.18288
GSM6506115_SP6	TC146	TC247	-0.271177
GSM6506116_SP7	TC146	TC247	0.288902
GSM6506117_SP8	TC146	TC247	1.40772
GSM6506110_SP1	TC121	TC76	1.15613
GSM6506111_SP2	TC121	TC76	-0.432819
GSM6506112_SP3	TC121	TC76	0.437602
GSM6506113_SP4	TC121	TC76	0.537188
GSM6506114_SP5	TC121	TC76	0.0836236
GSM6506115_SP6	TC121	TC76	-0.471232
GSM6506116_SP7	TC121	TC76	-1.66163
GSM6506117_SP8	TC121	TC76	-0.648327
GSM6506110_SP1	TC166	TC76	-0.242266
GSM6506111_SP2	TC166	TC76	2.3338
GSM6506112_SP3	TC166	TC76	-1.23349
GSM6506113_SP4	TC166	TC76	-0.0267855
GSM6506114_SP5	TC166	TC76	-1.22959
GSM6506115_SP6	TC166	TC76	-1.43297
GSM6506116_SP7	TC166	TC76	0.316188
GSM6506117_SP8	TC166	TC76	1.80445
GSM6506110_SP1	TC247	TC76	0.768178
GSM6506111_SP2	TC247	TC76	-0.507632
GSM6506112_SP3	TC247	TC76	-0.0914251
GSM6506113_SP4	TC247	TC76	1.56884
GSM6506114_SP5	TC247	TC76	1.29536
GSM6506115_SP6	TC247	TC76	1.30034
GSM6506116_SP7	TC247	TC76	-0.150227
GSM6506117_SP8	TC247	TC76	1.99736
GSM6506110_SP1	TC76	TC76	3.27533
GSM6506111_SP2	TC76	TC76	3.48536
GSM6506112_SP3	TC76	TC76	3.34422
GSM6506113_SP4	TC76	TC76	3.19013
GSM6506114_SP5	TC76	TC76	2.99736
GSM6506115_SP6	TC76	TC76	3.19417
GSM6506116_SP7	TC76	TC76	3.6413
GSM6506117_SP8	TC76	TC76	3.51111
GSM6506110_SP1	TC250	TC76	-0.351415
GSM6506111_SP2	TC250	TC76	0.825162
GSM6506112_SP3	TC250	TC76	0.881837
GSM6506113_SP4	TC250	TC76	-1.0136
GSM6506114_SP5	TC250	TC76	-0.29737
GSM6506115_SP6	TC250	TC76	0.0354859
GSM6506116_SP7	TC250	TC76	0.65708
GSM6506117_SP8	TC250	TC76	-1.19986
GSM6506110_SP1	TC146	TC76	0.583269
GSM6506111_SP2	TC146	TC76	-1.31699
GSM6506112_SP3	TC146	TC76	-0.947795
GSM6506113_SP4	TC146	TC76	-0.732133
GSM6506114_SP5	TC146	TC76	-1.05956
GSM6506115_SP6	TC146	TC76	-0.652245
GSM6506116_SP7	TC146	TC76	-0.0892588
GSM6506117_SP8	TC146	TC76	0.7228
GSM6506110_SP1	TC121	TC250	-1.26244
GSM6506111_SP2	TC121	TC250	0.125767
GSM6506112_SP3	TC121	TC250	-0.4692
GSM6506113_SP4	TC121	TC250	-0.463561
GSM6506114_SP5	TC121	TC250	-0.88033
GSM6506115_SP6	TC121	TC250	0.299106
GSM6506116_SP7	TC121	TC250	-0.742695
GSM6506117_SP8	TC121	TC250	0.560261
GSM6506110_SP1	TC166	TC250	-0.327719
GSM6506111_SP2	TC166	TC250	1.30638
GSM6506112_SP3	TC166	TC250	-0.582049
GSM6506113_SP4	TC166	TC250	-0.600594
GSM6506114_SP5	TC166	TC250	0.328658
GSM6506115_SP6	TC166	TC250	0.67948
GSM6506116_SP7	TC166	TC250	-0.471223
GSM6506117_SP8	TC166	TC250	-1.3685
GSM6506110_SP1	TC247	TC250	0.673635
GSM6506111_SP2	TC247	TC250	-0.93337
GSM6506112_SP3	TC247	TC250	0.345361
GSM6506113_SP4	TC247	TC250	-1.06768
GSM6506114_SP5	TC247	TC250	-0.448104
GSM6506115_SP6	TC247	TC250	-0.0371611
GSM6506116_SP7	TC247	TC250	-0.295293
GSM6506117_SP8	TC247	TC250	-1.2448
GSM6506110_SP1	TC76	TC250	-0.351415
GSM6506111_SP2	TC76	TC250	0.825162
GSM6506112_SP3	TC76	TC250	0.881837
GSM6506113_SP4	TC76	TC250	-1.0136
GSM6506114_SP5	TC76	TC250	-0.29737
GSM6506115_SP6	TC76	TC250	0.0354859
GSM6506116_SP7	TC76	TC250	0.65708
GSM6506117_SP8	TC76	TC250	-1.19986
GSM6506110_SP1	TC250	TC250	2.72482
GSM6506111_SP2	TC250	TC250	3.16508
GSM6506112_SP3	TC250	TC250	3.24065
GSM6506113_SP4	TC250	TC250	2.97049
GSM6506114_SP5	TC250	TC250	3.3168
GSM6506115_SP6	TC250	TC250	3.30579
GSM6506116_SP7	TC250	TC250	2.83913
GSM6506117_SP8	TC250	TC250	3.27829
GSM6506110_SP1	TC146	TC250	-0.662925
GSM6506111_SP2	TC146	TC250	-0.149953
GSM6506112_SP3	TC146	TC250	-0.43397
GSM6506113_SP4	TC146	TC250	0.346281
GSM6506114_SP5	TC146	TC250	0.135321
GSM6506115_SP6	TC146	TC250	0.612292
GSM6506116_SP7	TC146	TC250	0.0686866
GSM6506117_SP8	TC146	TC250	-0.856505
GSM6506110_SP1	TC121	TC146	1.08196
GSM6506111_SP2	TC121	TC146	1.35432
GSM6506112_SP3	TC121	TC146	-0.172713
GSM6506113_SP4	TC121	TC146	0.323576
GSM6506114_SP5	TC121	TC146	0.507321
GSM6506115_SP6	TC121	TC146	0.754595
GSM6506116_SP7	TC121	TC146	1.07919
GSM6506117_SP8	TC121	TC146	0.834113
GSM6506110_SP1	TC166	TC146	1.09862
GSM6506111_SP2	TC166	TC146	-1.05714
GSM6506112_SP3	TC166	TC146	0.924994
GSM6506113_SP4	TC166	TC146	0.546186
GSM6506114_SP5	TC166	TC146	1.08755
GSM6506115_SP6	TC166	TC146	0.106192
GSM6506116_SP7	TC166	TC146	-0.944276
GSM6506117_SP8	TC166	TC146	1.43523
GSM6506110_SP1	TC247	TC146	0.154603
GSM6506111_SP2	TC247	TC146	0.241091
GSM6506112_SP3	TC247	TC146	0.0184303
GSM6506113_SP4	TC247	TC146	-0.800396
GSM6506114_SP5	TC247	TC146	-1.18288
GSM6506115_SP6	TC247	TC146	-0.271177
GSM6506116_SP7	TC247	TC146	0.288902
GSM6506117_SP8	TC247	TC146	1.40772
GSM6506110_SP1	TC76	TC146	0.583269
GSM6506111_SP2	TC76	TC146	-1.31699
GSM6506112_SP3	TC76	TC146	-0.947795
GSM6506113_SP4	TC76	TC146	-0.732133
GSM6506114_SP5	TC76	TC146	-1.05956
GSM6506115_SP6	TC76	TC146	-0.652245
GSM6506116_SP7	TC76	TC146	-0.0892588
GSM6506117_SP8	TC76	TC146	0.7228
GSM6506110_SP1	TC250	TC146	-0.662925
GSM6506111_SP2	TC250	TC146	-0.149953
GSM6506112_SP3	TC250	TC146	-0.43397
GSM6506113_SP4	TC250	TC146	0.346281
GSM6506114_SP5	TC250	TC146	0.135321
GSM6506115_SP6	TC250	TC146	0.612292
GSM6506116_SP7	TC250	TC146	0.0686866
GSM6506117_SP8	TC250	TC146	-0.856505
GSM6506110_SP1	TC146	TC146	3.1815
GSM6506111_SP2	TC146	TC146	3.24979
GSM6506112_SP3	TC146	TC146	1
GSM6506113_SP4	TC146	TC146	2.45512
GSM6506114_SP5	TC146	TC146	3.07963
GSM6506115_SP6	TC146	TC146	1
GSM6506116_SP7	TC146	TC146	2.90578
GSM6506117_SP8	TC146	TC146	3.46981
